# A genomic analysis and transcriptomic atlas of gene expression in *Psoroptes ovis* reveals feeding- and stage-specific patterns of allergen expression

**DOI:** 10.1101/578120

**Authors:** Stewart TG Burgess, Edward J Marr, Kathryn Bartley, Francesca G Nunn, Rachel E Down, Robert J Weaver, Jessica C Prickett, Jackie Dunn, Stephane Rombauts, Thomas Van Leeuwen, Yves Van de Peer, Alasdair J Nisbet

## Abstract

Psoroptic mange, caused by infestation with the ectoparasitic mite, *Psoroptes ovis*, is highly contagious, resulting in intense pruritus and represents a major welfare and economic concern for the livestock industry Worldwide. Control relies on injectable endectocides and organophosphate dips, but concerns over residues, environmental contamination, and the development of resistance threaten the sustainability of this approach, highlighting interest in alternative control methods. However, development of vaccines and identification of chemotherapeutic targets is hampered by the lack of *P. ovis* transcriptomic and genomic resources. Building on the recent publication of the *P. ovis* draft genome, here we present a genomic analysis and transcriptomic atlas of gene expression in *P. ovis* revealing feeding- and stage-specific patterns of gene expression, including novel multigene families and allergens. Network-based clustering revealed 14 gene clusters demonstrating either single- or multi-stage specific gene expression patterns, with 3,075 female-specific, 890 male-specific and 112, 217 and 526 transcripts showing larval, protonymph and tritonymph specific-expression, respectively. Detailed analysis of *P. ovis* allergens revealed stage-specific patterns of allergen gene expression, many of which were also enriched in “fed” mites and tritonymphs, highlighting an important feeding-related allergenicity in this developmental stage. Pair-wise analysis of differential expression between life-cycle stages identified patterns of sex-biased gene expression and also identified novel *P. ovis* multigene families including known allergens and novel genes with high levels of stage-specific expression. The genomic and transcriptomic atlas described here represents a unique resource for the acarid-research community, whilst the OrcAE platform makes this freely available, facilitating further community-led curation of the draft *P. ovis* genome.
