## Supplementary File 2 for "A genomic analysis and transcriptomic atlas of gene expression in *Psoroptes ovis* reveals feeding- and stage-specific patterns of allergen expression"

### Sheet: Venn Output
P. ovis life cycle stage(s)	Total Genes	Gene ID	Gene Description
Adult Female Adult Male Larvae Protonymphs Tritonymphs	37	PSOVI95g00120	cytochrome c oxidase subunit II (mitochondrion)
		PSOVI288g00350	---NA---
		PSOVI05g04880	glutamine synthetase-like
		PSOVI09g01320	Peroxiredoxin 1
		PSOVI09g00960	---NA---
		PSOVI14g03730	smoothelin-like isoform X2
		PSOVI36g04310	muscle LIM protein 1-like
		PSOVI17g07290	stress-associated endoplasmic reticulum protein 2
		PSOVI35g00240	troponin T-like
		PSOVI22g05720	senescence-associated protein
		PSOVI284g02450	fructose-bisphosphate aldolase-like isoform X1
		PSOVI34g00490	elongation factor 1-alpha
		PSOVI44g01530	calcium-independent protein kinase C
		PSOVI284g04960	muscle-specific protein 20-like
		PSOVI95g00020	ATP synthase F0 subunit 6 (mitochondrion)
		PSOVI95g00140	ATP synthase F0 subunit 6 (mitochondrion)
		PSOVI95g00130	cytochrome c oxidase subunit II (mitochondrion)
		PSOVI292g01390	arginine kinase
		PSOVI283g03740	glyceraldehyde-3-phosphate dehydrogenase-like
		PSOVI283g05710	multifunctional protein ADE2
		PSOVI283g06430	actin
		PSOVI301g03290	soma ferritin-like
		PSOVI36g04300	muscle LIM protein 1-like
		PSOVI95g00150	cytochrome c oxidase subunit III (mitochondrion)
		PSOVI22g00560	fatty acid-biding protein
		PSOVI95g00080	cytochrome c oxidase subunit II (mitochondrion)
		PSOVI286g00690	Y-box factor homolog
		PSOVI283g04190	senescence-associated protein
		PSOVI283g06840	tropomyosin
		PSOVI286g02660	DFP2-like protein
		PSOVI294g01890	40S ribosomal protein S2
		PSOVI22g06260	---NA---
		PSOVI17g08010	group 2 allergen Sui p 2
		PSOVI43g01550	ADP,ATP carrier protein
		PSOVI95g00110	NADH dehydrogenase subunit 2 (mitochondrion)
		PSOVI298g02010	hypothetical protein QR98_0015510
		PSOVI95g00010	cytochrome c oxidase subunit II (mitochondrion)
Adult Female Larvae Protonymphs Tritonymphs	7	PSOVI34g00470	60S acidic ribosomal protein P0-like
		PSOVI49g00600	small subunit ribosomal protein 14
		PSOVI69g00980	40S ribosomal protein S3
		PSOVI66g00310	40S ribosomal protein S6
		PSOVI22g07520	ribosomal protein LP1
		PSOVI295g00560	cuticle protein 10.9-like
		PSOVI38g01730	60S ribosomal protein L8
Adult Male Larvae Protonymphs Tritonymphs	19	PSOVI298g02220	polyadenylate-binding protein 4-like
		PSOVI95g00030	NADH dehydrogenase subunit 6 (mitochondrion)
		PSOVI280g03580	---NA---
		PSOVI95g00070	cytochrome c oxidase subunit II (mitochondrion)
		PSOVI283g06910	cuticle protein, putative
		PSOVI36g04320	muscle LIM protein 1-like
		PSOVI22g02070	myosin regulatory light polypeptide 9-like
		PSOVI283g01940	DFP2-like protein
		PSOVI34g00360	---NA---
		PSOVI43g00510	muscle-specific protein 20-like
		PSOVI288g00850	troponin C
		PSOVI20g01710	hypothetical protein BLA29_003038
		PSOVI22g06220	secreted salivary gland peptide, putative
		PSOVI05g01270	smoothelin-like isoform X2
		PSOVI292g02430	arginine kinase
		PSOVI292g00790	paramyosin
		PSOVI95g00090	ATP synthase F0 subunit 6 (mitochondrion)
		PSOVI295g00840	myosin light chain alkali-like
		PSOVI294g02120	myosin regulatory light chain 2-like
Adult Female Adult Male Protonymphs Tritonymphs	1	PSOVI83g00220	---NA---
Adult Female Adult Male Larvae Protonymphs	1	PSOVI36g00050	actin, cytoplasmic A3a
Larvae Protonymphs Tritonymphs	10	PSOVI49g00940	DFP2-like protein
		PSOVI05g03070	DFP2-like protein
		PSOVI63g00190	60S ribosomal protein L28
		PSOVI22g03290	---NA---
		PSOVI66g00510	DFP2-like protein
		PSOVI22g03270	---NA---
		PSOVI05g05200	60S acidic ribosomal protein P2
		PSOVI05g00990	cuticle protein, putative
		PSOVI284g01800	Group 8 mite allergen-like protein (mu class glutathione transferase)
		PSOVI52g00730	Golgi-associated plant pathogenesis-related protein 1-like
Adult Male Protonymphs Tritonymphs	1	PSOVI44g00420	---NA---
Adult Female Larvae Tritonymphs	2	PSOVI17g02310	40S ribosomal protein S13
		PSOVI43g00820	Hsp20/alpha crystallin family protein
Adult Male Larvae Tritonymphs	1	PSOVI22g04770	senescence-associated protein
Adult Male Larvae Protonymphs	8	PSOVI45g00360	---NA---
		PSOVI17g01680	---NA---
		PSOVI283g06850	myosin heavy chain, muscle-like isoform X12
		PSOVI30g00050	---NA---
		PSOVI283g00690	ATP synthase lipid-binding protein, mitochondrial
		PSOVI30g00030	---NA---
		PSOVI14g09470	Acylphosphatase-2
		PSOVI36g01670	---NA---
Protonymphs Tritonymphs	2	PSOVI22g03310	---NA---
		PSOVI34g00120	secreted protein, putative
Adult Female Tritonymphs	3	PSOVI45g00200	40S ribosomal protein S19a-like
		PSOVI17g06290	cysteine dioxygenase type 1
		PSOVI34g00320	superoxide dismutase [Cu-Zn]
Adult Male Tritonymphs	3	PSOVI38g01110	glutathione S-transferase
		PSOVI22g04790	Senescence-associated protein
		PSOVI301g03080	galactosyltransferase-like protein 3
Larvae Protonymphs	2	PSOVI05g03280	voltage-dependent anion-selective channel protein 2-like
		PSOVI17g05110	40S ribosomal protein S25
Adult Female Protonymphs	1	PSOVI280g00360	nucleoside diphosphate kinase
Adult Male Protonymphs	5	PSOVI36g02240	hypothetical protein BLA29_012006
		PSOVI280g00440	troponin I-like
		PSOVI36g04330	muscle LIM protein 1-like
		PSOVI301g00770	---NA---
		PSOVI283g01710	DFP2-like protein
Adult Female Larvae	2	PSOVI283g07750	40S ribosomal protein SA
		PSOVI94g00100	60S ribosomal protein L34-like
Adult Female Adult Male	3	PSOVI286g00330	polyubiquitin-C
		PSOVI291g01320	U24-ctenitoxin-Pn1a-like
		PSOVI22g04350	---NA---
Tritonymphs	14	PSOVI14g07950	3-hydroxyisobutyrate dehydrogenase, mitochondrial
		PSOVI88g00180	group 2 allergen Sui p 2
		PSOVI22g03340	---NA---
		PSOVI22g03330	---NA---
		PSOVI17g02640	ferritin, heavy subunit
		PSOVI26g02900	senescence-associated protein
		PSOVI22g06380	ace-orthologous acetylcholinesterase
		PSOVI14g10420	cysteine proteinase-1 preproenzyme
		PSOVI26g02710	Blo t 5 allergen
		PSOVI294g01270	D-3-phosphoglycerate dehydrogenase
		PSOVI36g00750	60S ribosomal protein L39
		PSOVI22g02530	---NA---
		PSOVI14g10410	cysteine proteinase-1 preproenzyme
		PSOVI73g00570	Group 14 mite allergen-like protein (Apolipophorin-like)
Protonymphs	6	PSOVI283g01660	DFP2-like protein
		PSOVI22g01390	hypothetical protein BLA29_008359
		PSOVI41g00890	cuticle protein, putative
		PSOVI20g02580	---NA---
		PSOVI286g02980	hypothetical protein BLA29_010169
		PSOVI05g05330	---NA---
Larvae	11	PSOVI09g02190	Transposon Ty3-I Gag-Pol polyprotein
		PSOVI38g01660	protein 4.1 homolog
		PSOVI05g00190	serine/arginine-rich splicing factor 2-like
		PSOVI66g00300	40S ribosomal protein S9
		PSOVI17g05700	60S ribosomal protein L3
		PSOVI280g01470	60S ribosomal protein L4
		PSOVI38g00880	serine-arginine protein 55 isoform X4
		PSOVI38g01850	ribosomal protein L7A
		PSOVI05g00980	Cuticle protein 16.8
		PSOVI35g00150	60S ribosomal protein L24-like
		PSOVI45g00270	protein cab-1-like
Adult Female	43	PSOVI38g00420	60S ribosomal protein L30
		PSOVI06g01050	---NA---
		PSOVI14g04810	---NA---
		PSOVI295g01080	hypothetical protein BLA29_006413
		PSOVI09g01110	---NA---
		PSOVI41g00290	beta-1,3-galactosyltransferase 5
		PSOVI20g02810	alpha tubulin
		PSOVI35g01460	hypothetical protein QR98_0015110
		PSOVI72g00350	---NA---
		PSOVI38g00020	Der f 2 allergen
		PSOVI43g01920	40S ribosomal protein S21
		PSOVI280g05740	poly(A) RNA polymerase GLD2-like
		PSOVI292g01670	protein LSM14 homolog A-like
		PSOVI284g04650	Nuclear protein 1
		PSOVI36g03010	RNA-binding E3 ubiquitin-protein ligase MEX3C
		PSOVI286g00310	---NA---
		PSOVI283g06780	hypothetical protein BLA29_002344, partial
		PSOVI22g04610	serpin B3 isoform X1
		PSOVI06g00980	---NA---
		PSOVI284g05730	lipid exporter ABCA1, putative
		PSOVI288g00950	alkylglycerol monooxygenase-like
		PSOVI66g00530	lipid storage droplets surface-binding protein 2-like
		PSOVI06g00720	multiple coagulation factor deficiency protein 2 homolog
		PSOVI26g02020	transketolase isoform X1
		PSOVI26g00370	tubulin beta-4B chain-like
		PSOVI63g00310	vitellogenin receptor
		PSOVI73g00070	AF373221_1group 14 allergen protein
		PSOVI22g01550	tubulin beta-4B chain-like
		PSOVI41g00300	---NA---
		PSOVI43g00800	Hsp20/alpha crystallin family protein
		PSOVI14g05860	hypothetical protein BLA29_008048
		PSOVI17g09020	---NA---
		PSOVI08g00890	---NA---
		PSOVI280g03280	60S ribosomal protein L15
		PSOVI38g00920	60S ribosomal protein L35
		PSOVI17g00440	coiled-coil-helix-coiled-coil-helix domain-containing protein 2
		PSOVI36g00060	actin, cytoplasmic A3a
		PSOVI14g01160	---NA---
		PSOVI14g01150	skin secretory protein xP2-like
		PSOVI14g07750	protein transport protein Sec61 subunit beta
		PSOVI35g00840	60S ribosomal protein L13a-like
		PSOVI09g01710	vitellogenin-like protein
		PSOVI17g07810	histone H4-like
Adult Male	21	PSOVI05g02280	PDZ and LIM domain protein Zasp-like isoform X1
		PSOVI22g04380	---NA---
		PSOVI14g00930	hypothetical protein QR98_0054790
		PSOVI92g00150	secreted salivary gland peptide, putative
		PSOVI22g06290	---NA---
		PSOVI17g00140	---NA---
		PSOVI05g00860	secreted salivary gland peptide, putative
		PSOVI36g00720	hypothetical protein BLA29_013675, partial
		PSOVI63g00520	---NA---
		PSOVI05g04380	hypothetical protein BLA29_009247
		PSOVI295g00910	chorion peroxidase-like
		PSOVI43g00870	Alpha-actinin, sarcomeric
		PSOVI294g00950	---NA---
		PSOVI14g05340	---NA---
		PSOVI26g00480	---NA---
		PSOVI22g04360	---NA---
		PSOVI280g02150	---NA---
		PSOVI17g00030	histone H3
		PSOVI44g01520	39S ribosomal protein L43, mitochondrial
		PSOVI63g00070	Paxillin, putative
		PSOVI280g06090	hypothetical protein BLA29_006104
