## Supplementary File 3 for "A genomic analysis and transcriptomic atlas of gene expression in *Psoroptes ovis* reveals feeding- and stage-specific patterns of allergen expression"

### Sheet: P. ovis allergen genes
Allergen Group - HDM	P. ovis allergen	Gene ID	Gene Description
Group 1 - Cysteine Protease	Pso o 1	Psovi14g10400	cysteine proteinase-1 preproenzyme
	Pso o 1	Psovi14g10410	cysteine proteinase-1 preproenzyme
	Pso o 1	Psovi14g10420	cysteine proteinase-1 preproenzyme
	Pso o 1	Psovi14g10430	cysteine proteinase-1 preproenzyme
Group 2 - MD-2 ML-lipid recognition/NPC2?	Pso o 2	Psovi17g08010	group 2 allergen Sui p 2
	Pso o 2	Psovi88g00180	group 2 allergen Sui p 2
Group 3 - Serine protease - trypsin-like	Pso o 3	Psovi81g00190	Der p 3 allergen
Group 4 - alpha amylase	Pso o 4	Psovi298g01250	Der f 4 allergen
	Pso o 4	Psovi298g01260	Der f 4 allergen
Group 6 - Serine protease - chymotrypsin-like	Pso o 6	Psovi292g01330	mite allergen Der f 6-like
	Pso o 6	Psovi292g02590	trypsin epsilon
Group 7 - LPS-binding protein (lipopeptide)	Pso o 7	Psovi283g06860	Der f 7 allergen
	Pso o 7	Psovi283g01900	Der f 7 allergen
	Pso o 7	Psovi283g01910	Group 7 mite allergen-like protein (lipopeptide binding protein)
	Pso o 7	Psovi35g01360	Der f 7 allergen
Group 8 - Glutathione-S-transferase	Pso o 8	Psovi92g00130	glutathione S-transferase
	Pso o 8	Psovi291g00820	glutathione S-transferase Mu 1-like
	Pso o 8	Psovi284g01800	Group 8 mite allergen-like protein (mu class glutathione transferase)
	Pso o 8	Psovi284g01820	glutathione S-transferase
	Pso o 8	Psovi284g01810	glutathione S-transferase
	Pso o 8	Psovi301g03330	glutathione S-transferase Mu 1-like
	Pso o 8	Psovi283g01500	glutathione S-transferase 1-like
	Pso o 8	Psovi283g02300	glutathione S-transferase D7-like isoform X2
	Pso o 8	Psovi286g00660	glutathione S-transferase kappa 1
	Pso o 8	Psovi286g00670	glutathione S-transferase kappa 1
	Pso o 8	Psovi295g00480	glutathione S-transferase
	Pso o 8	Psovi298g02020	glutathione S-transferase kappa 1-like
	Pso o 8	Psovi38g01110	glutathione S-transferase
Group 9 - Serine protease - collagenase-trypsin-like	Pso o 9	PSOVI05g02600	chymotrypsin-like protease CTRL-1
	Pso o 9	PSOVI05g04550	chymotrypsinogen B-like
	Pso o 9	PSOVI05g04980	serine proteinase stubble-like
	Pso o 9	PSOVI06g01160	Group 3 mite allergen-like protein (serine protease)
	Pso o 9	PSOVI08g01540	transmembrane protease serine 9-like
	Pso o 9	PSOVI14g08690	Group 3 mite allergen-like protein (serine protease)
	Pso o 9	PSOVI17g01360	serine protease, putative
	Pso o 9	PSOVI20g00190	chymotrypsin-like protease CTRL-1
	Pso o 9	PSOVI20g00500	serine protease 27-like
	Pso o 9	PSOVI20g00650	serine proteinase stubble-like isoform X1
	Pso o 9	PSOVI22g00420	clotting factor B-like
	Pso o 9	PSOVI280g02600	serine proteinase stubble
	Pso o 9	PSOVI283g00320	serine protease-like protein 9
	Pso o 9	PSOVI283g01120	serine protease 33-like
	Pso o 9	PSOVI283g01140	coagulation factor IX-like
	Pso o 9	PSOVI283g01150	plasminogen-like isoform X1
	Pso o 9	PSOVI283g01160	transmembrane protease serine 3-like
	Pso o 9	PSOVI283g05700	serine proteinase stubble
	Pso o 9	PSOVI283g07220	Proclotting enzyme
	Pso o 9	PSOVI286g01650	serine protease 27
	Pso o 9	PSOVI288g02420	transmembrane protease serine 9-like
	Pso o 9	PSOVI292g01330	mite allergen Der f 6-like
	Pso o 9	PSOVI292g01620	serine protease nudel-like
	Pso o 9	PSOVI292g02590	trypsin epsilon
	Pso o 9	PSOVI295g01180	serine proteinase stubble-like
	Pso o 9	PSOVI301g03010	serine proteinase stubble-like
	Pso o 9	PSOVI63g00700	atrial natriuretic peptide-converting enzyme
	Pso o 9	PSOVI66g00610	clotting factor B-like
	Pso o 9	PSOVI73g00520	chymotrypsin-like elastase family member 2A
Group 10 - Tropomyosin	Pso o 10	Psovi283g06840	tropomyosin
	Pso o 10	Psovi33g01470	tropomyosin-like isoform X3
	Pso o 10	Psovi33g01460	tropomyosin isoform X11
Group 11 - Paramysosin	Pso o 11	Psovi292g00790	paramyosin
	Pso o 11	Psovi283g06850	myosin heavy chain, muscle-like isoform X12
	Pso o 11	Psovi283g03710	myosin heavy chain, muscle-like
	Pso o 11	Psovi88g00160	myosin heavy chain, non-muscle isoform X1
	Pso o 11	Psovi292g00820	Myosin tail domain containing protein
Group 12 - Chitin-binding peritrophin-A domain (chitinase)	Pso o 12	Psovi17g04210	carbohydrate-binding protein
	Pso o 12	Psovi14g10800	Chitin binding Peritrophin-A domain containing protein
	Pso o 12	Psovi284g00080	Chitin binding Peritrophin-A domain containing protein
	Pso o 12	Psovi14g06600	protein obstructor-E-like
Group 13 - Lipocalin - Fatty Acid Binding Protein	Pso o 13	Psovi17g02350	allergen Aca s 13
	Pso o 13	Psovi17g02360	allergen Aca s 13
	Pso o 13	Psovi73g00300	Blo t 13 allergen
	Pso o 13	Psovi14g00910	cellular retinoic acid binding protein
	Pso o 13	Psovi280g06540	cellular retinoic acid binding protein
	Pso o 13	Psovi03g00030	cellular retinoic acid binding protein
	Pso o 13	Psovi17g06310	Myelin P2 protein
	Pso o 13	Psovi17g06320	fatty acid-binding protein, adipocyte-like
	Pso o 13	Psovi22g00560	fatty acid-biding protein
Group 14 - Vitellogenin	Pso o 14	Psovi73g00570	Group 14 mite allergen-like protein (Apolipophorin-like)
	Pso o 14	Psovi09g01710	vitellogenin-like protein
	Pso o 14	Psovi63g00310	vitellogenin receptor
Group 15 - Chitinase	Pso o 15	Psovi09g01340	chitinase-3-like protein 1
	Pso o 15	Psovi283g05450	chitinase-3-like protein 1
	Pso o 15	Psovi17g00130	chitinase-3-like protein 1
	Pso o 15	Psovi283g03530	probable chitinase 10 isoform X1
	Pso o 15	Psovi284g04850	chitinase-3-like protein 1
	Pso o 15	Psovi292g02050	chitinase-3-like protein 1
	Pso o 15	Psovi283g03230	acidic mammalian chitinase-like
	Pso o 15	Psovi14g09880	acidic mammalian chitinase-like
	Pso o 15	Psovi05g01810	flocculation protein FLO11-like isoform X1
	Pso o 15	Psovi301g03160	acidic mammalian chitinase
	Pso o 15	Psovi20g00230	mucin-19-like isoform X1
	Pso o 15	Psovi05g01800	Chitinase-3-like protein 1
	Pso o 15	Psovi14g09170	chitinase 4-like
	Pso o 15	Psovi17g00820	Chitin binding Peritrophin-A domain containing protein
	Pso o 15	Psovi17g00830	flocculation protein FLO11-like
	Pso o 15	Psovi17g01660	protein obstructor-E-like
	Pso o 15	Psovi280g00420	matrilin-2 isoform X3
	Pso o 15	Psovi284g03380	carbohydrate-binding protein
	Pso o 15	Psovi286g01240	chitin binding peritrophin-A, putative
	Pso o 15	Psovi286g02970	probable endochitinase
	Pso o 15	Psovi294g00730	vascular endothelial growth factor receptor 1 isoform X1
	Pso o 15	Psovi295g00200	Chitinase domain-containing protein 1
	Pso o 15	Psovi58g00370	fibroblast growth factor receptor homolog 1-like isoform X1
Group 16 - Gelsolin	Pso o 16	Psovi05g02670	advillin-like isoform X2
Group 18 - Chitin-binding (chitinase)	Pso o 18	PSOVI284g04850	chitin binding (chitinase)
Group 20 - Arginine kinase	Pso o 20	Psovi292g02430	arginine kinase
	Pso o 20	Psovi292g01390	arginine kinase
	Pso o 20	Psovi20g02000	arginine kinase
Group 21 - Unknown group 5 homologue - structural protein	Pso o 21	Psovi26g02700	Blo t 5 allergen
	Pso o 21	Psovi26g02710	Blo t 5 allergen
Group 23 - Peritrophin - chitin binding protein	Pso o 23	Psovi05g04310	Chitin binding Peritrophin-A domain containing protein 7
	Pso o 23	Psovi49g00520	protein obstructor-E-like
	Pso o 23	Psovi20g03390	chitin binding peritrophin-A, putative
Group 24 - Ubiquinol-cytochrome c reductase binding protein (UQCRB)-like protein	Pso o 24	Psovi286g01720	cytochrome b-c1 complex subunit 7-like
Group 25 - Triosephosphate isomerase	Pso o 25	Psovi52g00180	triosephosphate isomerase
Group 26 - Myosin alkali light chain	Pso o 26	Psovi295g00840	myosin light chain alkali-like
	Pso o 26	Psovi280g05600	myosin-2 essential light chain isoform X2
	Pso o 26	Psovi298g00220	myosin-2 essential light chain-like
Group 27 - Serpin	Pso o 27	Psovi86g00010	serpin SMSB3a variant
	Pso o 27	Psovi34g00400	leukocyte elastase inhibitor-like
	Pso o 27	Psovi22g04610	serpin B3 isoform X1
	Pso o 27	Psovi301g01090	leukocyte elastase inhibitor-like
	Pso o 27	Psovi22g04600	serpin SMSB3a variant
	Pso o 27	Psovi22g04560	Serpin B5
	Pso o 27	Psovi22g07260	serpin B3-like
	Pso o 27	Psovi63g00210	serpin family protein
	Pso o 27	Psovi294g00070	leukocyte elastase inhibitor-like
	Pso o 27	Psovi17g02080	leukocyte elastase inhibitor-like
	Pso o 27	Psovi81g00420	leukocyte elastase inhibitor-like
Group 28 - Heat shock protein	Pso o 28	Psovi52g00490	heat shock 70 kDa protein cognate 4-like
	Pso o 28	Psovi302g00290	heat shock 70 kDa protein cognate 4
	Pso o 28	Psovi26g03700	heat shock 70 kDa protein cognate 4
	Pso o 28	Psovi26g03710	heat shock 70 kDa protein cognate 4
	Pso o 28	Psovi14g08370	heat shock 70 kDa protein cognate 4-like
	Pso o 28	Psovi33g01750	78 kDa glucose-regulated protein
	Pso o 28	Psovi33g01300	78 kDa glucose-regulated protein
	Pso o 28	Psovi288g00020	78 kDa glucose-regulated protein
	Pso o 28	Psovi17g00470	heat shock protein cognate 5
	Pso o 28	Psovi287g00020	78 kDa glucose-regulated protein-like
	Pso o 28	Psovi92g00160	hypoxia up-regulated protein 1-like
	Pso o 28	Psovi86g00240	heat shock 70 kDa protein 4-like
Group 29 - Cyclophilin	Pso o 29	Psovi20g02630	peptidyl-prolyl cis-trans isomerase
	Pso o 29	Psovi283g03040	peptidyl prolyl cis-trans isomerase B
	Pso o 29	Psovi22g08350	peptidyl-prolyl cis-trans isomerase 5
	Pso o 29	Psovi292g02110	Peptidyl-prolyl cis-trans isomerase H
	Pso o 29	Psovi301g01140	peptidyl-prolyl cis-trans isomerase G
	Pso o 29	Psovi45g01210	peptidyl-prolyl cis-trans isomerase-like 1
	Pso o 29	Psovi45g00740	peptidyl-prolyl cis-trans isomerase-like 3
	Pso o 29	Psovi283g03470	peptidyl-prolyl cis-trans isomerase-like 2
	Pso o 29	Psovi44g01150	peptidyl-prolyl cis-trans isomerase CWC27 homolog
	Pso o 29	Psovi17g01570	peptidyl-prolyl cis-trans isomerase-like 4
	Pso o 29	Psovi52g00370	peptidyl-prolyl cis-trans isomerase B
	Pso o 29	Psovi283g07620	peptidyl-prolyl cis-trans isomerase FKBP4
	Pso o 29	Psovi05g00110	peptidyl-prolyl cis-trans isomerase FKBP2-like
	Pso o 29	Psovi05g00420	FK506-binding protein 2-like
	Pso o 29	Psovi17g01830	FK506-binding protein 15
	Pso o 29	Psovi283g07620	peptidyl-prolyl cis-trans isomerase FKBP4
	Pso o 29	Psovi17g04880	Peptidyl-prolyl cis-trans isomerase FKBP1A
	Pso o 29	Psovi292g01410	peptidyl-prolyl cis-trans isomerase FKBP8
Group 30 - Ferritin	Pso o 30	Psovi17g02640	ferritin, heavy subunit
	Pso o 30	Psovi301g03290	soma ferritin-like
	Pso o 30	Psovi89g00080	ferritin 2
Group 31 - Cofilin	Pso o 31	Psovi43g01240	cofilin/actin-depolymerizing factor homolog
Group 32 - Inorganic pyrophosphatase	Pso o 32	Psovi05g02520	inorganic pyrophosphatase
Group 33 - alpha tubulin	Pso o 33	Psovi20g02810	alpha tubulin
	Pso o 33	Psovi36g01130	tubulin alpha-3 chain-like
	Pso o 33	Psovi26g02750	tubulin alpha-3 chain
	Pso o 33	Psovi05g04910	Tubulin alpha-1 chain
	Pso o 33	Psovi284g01440	Tubulin beta-1 chain
	Pso o 33	Psovi26g00370	tubulin beta-4B chain-like
	Pso o 33	Psovi22g01550	tubulin beta-4B chain-like
	Pso o 33	Psovi14g03780	tubulin gamma-2 chain
Group 34 - Rid-like protein enamine/imine deaminase	Pso o 34	PSOVI20g01900	RidA family protein
Group 36 - Der p 36 Allergen	Pso o 36	PSOVI280g00920	Der p 36 allergen
	Pso o 36	PSOVI280g00910	Der f 36 allergen
